# Capture of Post-Pluripotency Human Neuromesodermal and Neural Tube Axial Stem Cell States

**DOI:** 10.1101/2024.03.26.586760

**Authors:** Dolunay Kelle, Enes Ugur, Ejona Rusha, Dmitry Shaposhnikov, Alessandra Livigni, Sandra Horschitz, Mahnaz Davoudi, Atilgan Yilmaz, Kilian Winiger, Anahi Binagui-Casas, Angela Moreno Anguita, Xiaolong Yang, Mazène Hochane, Andreas Blutke, Judith Bushe, Michael Sterr, Ksenia Arkhipova, Benjamin Tak, Ruben de Vries, Alena Boos, Yuting Wang, Nina Schulten, Britte Spruijt, Raffee Wright, Ankit Sinha, Aicha Haji Ali, Christian Schröter, Heiko Lickert, Annette Feuchtinger, Zhenyu Xiao, Hongmei Wang, Pascal Giehr, Philipp Koch, Matthias Mann, Heinrich Leonhardt, Valerie Wilson, Micha Drukker

**Affiliations:** Institute of Stem Cell Research, Helmholtz Zentrum München, German Research Center for Environmental Health, Neuherberg, 85764, Germany; Induced Pluripotent Stem Cell Core Facility, Helmholtz Zentrum München, German Research Center for Environmental Health, Neuherberg, 85764, Germany; Faculty of Biology and Center for Molecular Biosystems (BioSysM), Human Biology and BioImaging, Ludwig-Maximilians-Universität München, Munich, 81377, Germany; Department of Proteomics and Signal Transduction, Max-Planck Institute of Biochemistry, Martinsried, 82152, Germany; Institute for Regeneration and Repair, Centre for Regenerative Medicine, Institute for Stem Cell Research, School of Biological Sciences, University of Edinburgh, 5 Little France Drive, Edinburgh EH16 4UU, Scotland; Central Institute of Mental Health, Heidelberg University/ Medical Faculty Mannheim, Mannheim, Germany; Hector Institute for Translational Brain Research (HITBR gGmbH), Mannheim, Germany; German Cancer Research Center, Heidelberg, Germany; Leuven Stem Cell Institute, Department of Development and Regeneration, KU Leuven, 3000 Leuven, Belgium; Department of Chemistry, Institute for Chemical Epigenetics, Ludwig-Maximilians-Universität München, Butenandtstr. 5-13, 81377 München, Germany; School of Life Science, Beijing Institute of Technology, Beijing 100081, China; Division of Cell Systems and Drug Safety, Leiden Academic Centre for Drug Research (LACDR), Leiden University, 2333 CC Leiden, The Netherlands; Core Facility Pathology & Tissue Analytics, Helmholtz Munich, 85764 Neuherberg, Germany; Institute of Diabetes and Regeneration Research, Helmholtz Center, Munich, Germany; German Center for Diabetes Research, Neuherberg, Germany; Core Facility Bioinformatics and Statistics, Helmholtz Zentrum München GmbH - German Research Center for Environmental Health, 85764 Neuherberg, Germany; School of Medicine, Technical University of Munich, Munich, Germany; Beijing Institute for Stem Cell and Regenerative Medicine, Beijing, China; Department of Internal Medicine, Leiden University Medical Center, Albinusdreef 2, 2333 ZA Leiden, The Netherlands

## Abstract

The capture of pluripotent and adult tissue stem cells has transformed biomedicine, yet stable stem cell states between these developmental extremes have remained elusive. Here, we capture two human axial stem cell (AxSC) states corresponding to neuromesodermal and derivative neural tube progenitors. These states maintain telomere length without teratoma formation, and neuromesodermal AxSCs were recaptured from human embryonic tail buds. Mechanistically, genome-wide knockout screening and multiomics analyses revealed capture-associated acquisition of a stemness regulatory network with Trithorax-Polycomb dual functionality. Integration with genome-wide DNA methylation analysis identified a novel HOX timer driven by time-grouped DNA demethylation of target genes. Additionally, stage-specific glycolytic/OXPHOS remodeling in AxSCs was linked to bioenergetic pathways and histone acetylation dynamics. Finally, we captured mouse AxSCs that contribute to chimeras and exhibit an evolutionary divergent neuromesodermal-neural combined state. AxSCs are authentic post pluripotent stem cells for upscalable interrogation of development, with potential for regenerative medicine and drug discovery.

**Highlights:**

- Capture of human AxSCs reveal two post-pluripotent stem cell states
- AxSCs represent neuromesodermal and neural tube progenitors with activated self-renewal
- Long-term self-renewal pauses developmental progression while sustaining axial identity
- CRISPR screening reveals capture-associated acquisition of a stemness network
- Timed and grouped demethylation of HOX targets links epigenetics to axial progression
- OXPHOS and glycolysis ensure axial stage specific bioenergetics and epigenetic remodeling
- Mouse AxSCs reveal evolutionary divergence in mammalian axial progenitors
