## Supplementary material for "Capture of Post-Pluripotency Human Neuromesodermal and Neural Tube Axial Stem Cell States": Table S1

### Sheet: Sheet1
Cell type	Genes
dI1	BARHL1, BARHL2
dI2	FOXD3, POU4F1, POU4F2
dI3	POU4F1, OTP
dI4	GBX1
dI5	LMX1B
dI6	DMRT3
v0	EVX1, EVX2
v1	EN1
v2a	VSX2, SOX14, SOX21
v2b	GATA2, GATA3
Motor neuron	MNX1
Sensory neuron_1	ISL1, PIEZO2
Sensory neuron_2	POU4F1, DRGX, TAFA1
preEMT_NC	BMPER, LMX1A, GDF7
NC_d	ETS1, PRRX1
Schwann cells	SOX10, MPZ, S100B, CDH19
CS-like	SOX1, SOX2, SOX3, PAX3, PAX6, PAX7, HES5
